# Inference of the demographic histories and selective effects of human gut commensal microbiota over the course of human history

**DOI:** 10.1101/2023.11.09.566454

**Authors:** Jonathan C. Mah, Kirk E. Lohmueller, Nandita Garud

**Author notes:** Co-correspondence to and.

## Abstract

Despite the importance of gut commensal microbiota to human health, there is little knowledge about their evolutionary histories, including their population demographic histories and their distributions of fitness effects (DFE) of new mutations. Here, we infer the demographic histories and DFEs of 27 of the most highly prevalent and abundant commensal gut microbial species in North Americans over timescales exceeding human generations using a collection of lineages inferred from a panel of healthy hosts. We find overall reductions in genetic variation among commensal gut microbes sampled from a Western population relative to an African rural population. Additionally, some species in North American microbiomes display contractions in population size and others expansions, potentially occurring at several key historical moments in human history. DFEs across species vary from highly to mildly deleterious, with accessory genes experiencing more drift compared to core genes. Within genera, DFEs tend to be more congruent, reflective of underlying phylogenetic relationships. Taken together, these findings suggest that human commensal gut microbes have distinct evolutionary histories, possibly reflecting the unique roles of individual members of the microbiome.
