## Supplement for "Inference of the demographic histories and selective effects of human gut commensal microbiota over the course of human history": Supplemental_Table_2.csv

run_accession	sample_accession	experiment_accession	study_accession	sra_ftp
SRR7658583	SAMN09781766	SRX4520303	PRJNA485056	ftp.sra.ebi.ac.uk/vol1/srr/SRR765/003/SRR7658583
SRR7658585	SAMN09781760	SRX4520301	PRJNA485056	ftp.sra.ebi.ac.uk/vol1/srr/SRR765/005/SRR7658585
SRR7658587	SAMN09781762	SRX4520299	PRJNA485056	ftp.sra.ebi.ac.uk/vol1/srr/SRR765/007/SRR7658587
SRR7658588	SAMN09781763	SRX4520298	PRJNA485056	ftp.sra.ebi.ac.uk/vol1/srr/SRR765/008/SRR7658588
SRR7658590	SAMN09781710	SRX4520296	PRJNA485056	ftp.sra.ebi.ac.uk/vol1/srr/SRR765/000/SRR7658590
SRR7658595	SAMN09781717	SRX4520291	PRJNA485056	ftp.sra.ebi.ac.uk/vol1/srr/SRR765/005/SRR7658595
SRR7658601	SAMN09781700	SRX4520285	PRJNA485056	ftp.sra.ebi.ac.uk/vol1/srr/SRR765/001/SRR7658601
SRR7658604	SAMN09781707	SRX4520282	PRJNA485056	ftp.sra.ebi.ac.uk/vol1/srr/SRR765/004/SRR7658604
SRR7658607	SAMN09781708	SRX4520279	PRJNA485056	ftp.sra.ebi.ac.uk/vol1/srr/SRR765/007/SRR7658607
SRR7658609	SAMN09781681	SRX4520277	PRJNA485056	ftp.sra.ebi.ac.uk/vol1/srr/SRR765/009/SRR7658609
SRR7658611	SAMN09781683	SRX4520275	PRJNA485056	ftp.sra.ebi.ac.uk/vol1/srr/SRR765/001/SRR7658611
SRR7658613	SAMN09781685	SRX4520273	PRJNA485056	ftp.sra.ebi.ac.uk/vol1/srr/SRR765/003/SRR7658613
SRR7658614	SAMN09781684	SRX4520272	PRJNA485056	ftp.sra.ebi.ac.uk/vol1/srr/SRR765/004/SRR7658614
SRR7658619	SAMN09781737	SRX4520267	PRJNA485056	ftp.sra.ebi.ac.uk/vol1/srr/SRR765/009/SRR7658619
SRR7658620	SAMN09781736	SRX4520266	PRJNA485056	ftp.sra.ebi.ac.uk/vol1/srr/SRR765/000/SRR7658620
SRR7658621	SAMN09781735	SRX4520265	PRJNA485056	ftp.sra.ebi.ac.uk/vol1/srr/SRR765/001/SRR7658621
SRR7658624	SAMN09781732	SRX4520262	PRJNA485056	ftp.sra.ebi.ac.uk/vol1/srr/SRR765/004/SRR7658624
SRR7658626	SAMN09781730	SRX4520260	PRJNA485056	ftp.sra.ebi.ac.uk/vol1/srr/SRR765/006/SRR7658626
SRR7658628	SAMN09781738	SRX4520258	PRJNA485056	ftp.sra.ebi.ac.uk/vol1/srr/SRR765/008/SRR7658628
SRR7658629	SAMN09781720	SRX4520257	PRJNA485056	ftp.sra.ebi.ac.uk/vol1/srr/SRR765/009/SRR7658629
SRR7658631	SAMN09781722	SRX4520255	PRJNA485056	ftp.sra.ebi.ac.uk/vol1/srr/SRR765/001/SRR7658631
SRR7658634	SAMN09781725	SRX4520252	PRJNA485056	ftp.sra.ebi.ac.uk/vol1/srr/SRR765/004/SRR7658634
SRR7658636	SAMN09781727	SRX4520250	PRJNA485056	ftp.sra.ebi.ac.uk/vol1/srr/SRR765/006/SRR7658636
SRR7658638	SAMN09781729	SRX4520248	PRJNA485056	ftp.sra.ebi.ac.uk/vol1/srr/SRR765/008/SRR7658638
SRR7658639	SAMN09781788	SRX4520247	PRJNA485056	ftp.sra.ebi.ac.uk/vol1/srr/SRR765/009/SRR7658639
SRR7658641	SAMN09781782	SRX4520245	PRJNA485056	ftp.sra.ebi.ac.uk/vol1/srr/SRR765/001/SRR7658641
SRR7658644	SAMN09781781	SRX4520242	PRJNA485056	ftp.sra.ebi.ac.uk/vol1/srr/SRR765/004/SRR7658644
SRR7658645	SAMN09781786	SRX4520241	PRJNA485056	ftp.sra.ebi.ac.uk/vol1/srr/SRR765/005/SRR7658645
SRR7658646	SAMN09781787	SRX4520240	PRJNA485056	ftp.sra.ebi.ac.uk/vol1/srr/SRR765/006/SRR7658646
SRR7658648	SAMN09781785	SRX4520238	PRJNA485056	ftp.sra.ebi.ac.uk/vol1/srr/SRR765/008/SRR7658648
SRR7658651	SAMN09781755	SRX4520235	PRJNA485056	ftp.sra.ebi.ac.uk/vol1/srr/SRR765/001/SRR7658651
SRR7658652	SAMN09781754	SRX4520234	PRJNA485056	ftp.sra.ebi.ac.uk/vol1/srr/SRR765/002/SRR7658652
SRR7658654	SAMN09781756	SRX4520232	PRJNA485056	ftp.sra.ebi.ac.uk/vol1/srr/SRR765/004/SRR7658654
SRR7658655	SAMN09781751	SRX4520231	PRJNA485056	ftp.sra.ebi.ac.uk/vol1/srr/SRR765/005/SRR7658655
SRR7658657	SAMN09781753	SRX4520229	PRJNA485056	ftp.sra.ebi.ac.uk/vol1/srr/SRR765/007/SRR7658657
SRR7658659	SAMN09781773	SRX4520227	PRJNA485056	ftp.sra.ebi.ac.uk/vol1/srr/SRR765/009/SRR7658659
SRR7658663	SAMN09781777	SRX4520223	PRJNA485056	ftp.sra.ebi.ac.uk/vol1/srr/SRR765/003/SRR7658663
SRR7658664	SAMN09781776	SRX4520222	PRJNA485056	ftp.sra.ebi.ac.uk/vol1/srr/SRR765/004/SRR7658664
SRR7658668	SAMN09781790	SRX4520218	PRJNA485056	ftp.sra.ebi.ac.uk/vol1/srr/SRR765/008/SRR7658668
SRR7658677	SAMN09781742	SRX4520209	PRJNA485056	ftp.sra.ebi.ac.uk/vol1/srr/SRR765/007/SRR7658677
SRR7658678	SAMN09781743	SRX4520208	PRJNA485056	ftp.sra.ebi.ac.uk/vol1/srr/SRR765/008/SRR7658678
SRR7658681	SAMN09781699	SRX4520205	PRJNA485056	ftp.sra.ebi.ac.uk/vol1/srr/SRR765/001/SRR7658681
SRR7658685	SAMN09781691	SRX4520201	PRJNA485056	ftp.sra.ebi.ac.uk/vol1/srr/SRR765/005/SRR7658685
SRR7658688	SAMN09781696	SRX4520198	PRJNA485056	ftp.sra.ebi.ac.uk/vol1/srr/SRR765/008/SRR7658688
SRR7658689	SAMN09781695	SRX4520197	PRJNA485056	ftp.sra.ebi.ac.uk/vol1/srr/SRR765/009/SRR7658689
SRR7658580	SAMN09781769	SRX4520306	PRJNA485056	ftp.sra.ebi.ac.uk/vol1/srr/SRR765/000/SRR7658580
SRR7658591	SAMN09781713	SRX4520295	PRJNA485056	ftp.sra.ebi.ac.uk/vol1/srr/SRR765/001/SRR7658591
SRR7658593	SAMN09781715	SRX4520293	PRJNA485056	ftp.sra.ebi.ac.uk/vol1/srr/SRR765/003/SRR7658593
SRR7658594	SAMN09781714	SRX4520292	PRJNA485056	ftp.sra.ebi.ac.uk/vol1/srr/SRR765/004/SRR7658594
SRR7658596	SAMN09781716	SRX4520290	PRJNA485056	ftp.sra.ebi.ac.uk/vol1/srr/SRR765/006/SRR7658596
SRR7658598	SAMN09781718	SRX4520288	PRJNA485056	ftp.sra.ebi.ac.uk/vol1/srr/SRR765/008/SRR7658598
SRR7658599	SAMN09781702	SRX4520287	PRJNA485056	ftp.sra.ebi.ac.uk/vol1/srr/SRR765/009/SRR7658599
SRR7658600	SAMN09781703	SRX4520286	PRJNA485056	ftp.sra.ebi.ac.uk/vol1/srr/SRR765/000/SRR7658600
SRR7658602	SAMN09781701	SRX4520284	PRJNA485056	ftp.sra.ebi.ac.uk/vol1/srr/SRR765/002/SRR7658602
SRR7658603	SAMN09781706	SRX4520283	PRJNA485056	ftp.sra.ebi.ac.uk/vol1/srr/SRR765/003/SRR7658603
SRR7658605	SAMN09781704	SRX4520281	PRJNA485056	ftp.sra.ebi.ac.uk/vol1/srr/SRR765/005/SRR7658605
SRR7658608	SAMN09781709	SRX4520278	PRJNA485056	ftp.sra.ebi.ac.uk/vol1/srr/SRR765/008/SRR7658608
SRR7658610	SAMN09781680	SRX4520276	PRJNA485056	ftp.sra.ebi.ac.uk/vol1/srr/SRR765/000/SRR7658610
SRR7658615	SAMN09781687	SRX4520271	PRJNA485056	ftp.sra.ebi.ac.uk/vol1/srr/SRR765/005/SRR7658615
SRR7658618	SAMN09781688	SRX4520268	PRJNA485056	ftp.sra.ebi.ac.uk/vol1/srr/SRR765/008/SRR7658618
SRR7658622	SAMN09781734	SRX4520264	PRJNA485056	ftp.sra.ebi.ac.uk/vol1/srr/SRR765/002/SRR7658622
SRR7658627	SAMN09781739	SRX4520259	PRJNA485056	ftp.sra.ebi.ac.uk/vol1/srr/SRR765/007/SRR7658627
SRR7658633	SAMN09781724	SRX4520253	PRJNA485056	ftp.sra.ebi.ac.uk/vol1/srr/SRR765/003/SRR7658633
SRR7658640	SAMN09781789	SRX4520246	PRJNA485056	ftp.sra.ebi.ac.uk/vol1/srr/SRR765/000/SRR7658640
SRR7658643	SAMN09781780	SRX4520243	PRJNA485056	ftp.sra.ebi.ac.uk/vol1/srr/SRR765/003/SRR7658643
SRR7658653	SAMN09781757	SRX4520233	PRJNA485056	ftp.sra.ebi.ac.uk/vol1/srr/SRR765/003/SRR7658653
SRR7658660	SAMN09781772	SRX4520226	PRJNA485056	ftp.sra.ebi.ac.uk/vol1/srr/SRR765/000/SRR7658660
SRR7658665	SAMN09781775	SRX4520221	PRJNA485056	ftp.sra.ebi.ac.uk/vol1/srr/SRR765/005/SRR7658665
SRR7658666	SAMN09781774	SRX4520220	PRJNA485056	ftp.sra.ebi.ac.uk/vol1/srr/SRR765/006/SRR7658666
SRR7658667	SAMN09781791	SRX4520219	PRJNA485056	ftp.sra.ebi.ac.uk/vol1/srr/SRR765/007/SRR7658667
SRR7658673	SAMN09781746	SRX4520213	PRJNA485056	ftp.sra.ebi.ac.uk/vol1/srr/SRR765/003/SRR7658673
SRR7658674	SAMN09781747	SRX4520212	PRJNA485056	ftp.sra.ebi.ac.uk/vol1/srr/SRR765/004/SRR7658674
SRR7658675	SAMN09781744	SRX4520211	PRJNA485056	ftp.sra.ebi.ac.uk/vol1/srr/SRR765/005/SRR7658675
SRR7658676	SAMN09781745	SRX4520210	PRJNA485056	ftp.sra.ebi.ac.uk/vol1/srr/SRR765/006/SRR7658676
SRR7658680	SAMN09781741	SRX4520206	PRJNA485056	ftp.sra.ebi.ac.uk/vol1/srr/SRR765/000/SRR7658680
SRR7658684	SAMN09781692	SRX4520202	PRJNA485056	ftp.sra.ebi.ac.uk/vol1/srr/SRR765/004/SRR7658684
SRR7658686	SAMN09781690	SRX4520200	PRJNA485056	ftp.sra.ebi.ac.uk/vol1/srr/SRR765/006/SRR7658686
SRR7658687	SAMN09781697	SRX4520199	PRJNA485056	ftp.sra.ebi.ac.uk/vol1/srr/SRR765/007/SRR7658687
SRR7658690	SAMN09781694	SRX4520196	PRJNA485056	ftp.sra.ebi.ac.uk/vol1/srr/SRR765/000/SRR7658690
SRR7658579	SAMN09781768	SRX4520307	PRJNA485056	ftp.sra.ebi.ac.uk/vol1/srr/SRR765/009/SRR7658579
SRR7658581	SAMN09781764	SRX4520305	PRJNA485056	ftp.sra.ebi.ac.uk/vol1/srr/SRR765/001/SRR7658581
SRR7658582	SAMN09781765	SRX4520304	PRJNA485056	ftp.sra.ebi.ac.uk/vol1/srr/SRR765/002/SRR7658582
SRR7658584	SAMN09781767	SRX4520302	PRJNA485056	ftp.sra.ebi.ac.uk/vol1/srr/SRR765/004/SRR7658584
SRR7658586	SAMN09781761	SRX4520300	PRJNA485056	ftp.sra.ebi.ac.uk/vol1/srr/SRR765/006/SRR7658586
SRR7658589	SAMN09781711	SRX4520297	PRJNA485056	ftp.sra.ebi.ac.uk/vol1/srr/SRR765/009/SRR7658589
SRR7658592	SAMN09781712	SRX4520294	PRJNA485056	ftp.sra.ebi.ac.uk/vol1/srr/SRR765/002/SRR7658592
SRR7658597	SAMN09781719	SRX4520289	PRJNA485056	ftp.sra.ebi.ac.uk/vol1/srr/SRR765/007/SRR7658597
SRR7658606	SAMN09781705	SRX4520280	PRJNA485056	ftp.sra.ebi.ac.uk/vol1/srr/SRR765/006/SRR7658606
SRR7658612	SAMN09781682	SRX4520274	PRJNA485056	ftp.sra.ebi.ac.uk/vol1/srr/SRR765/002/SRR7658612
SRR7658616	SAMN09781686	SRX4520270	PRJNA485056	ftp.sra.ebi.ac.uk/vol1/srr/SRR765/006/SRR7658616
SRR7658617	SAMN09781689	SRX4520269	PRJNA485056	ftp.sra.ebi.ac.uk/vol1/srr/SRR765/007/SRR7658617
SRR7658623	SAMN09781733	SRX4520263	PRJNA485056	ftp.sra.ebi.ac.uk/vol1/srr/SRR765/003/SRR7658623
SRR7658625	SAMN09781731	SRX4520261	PRJNA485056	ftp.sra.ebi.ac.uk/vol1/srr/SRR765/005/SRR7658625
SRR7658630	SAMN09781721	SRX4520256	PRJNA485056	ftp.sra.ebi.ac.uk/vol1/srr/SRR765/000/SRR7658630
SRR7658632	SAMN09781723	SRX4520254	PRJNA485056	ftp.sra.ebi.ac.uk/vol1/srr/SRR765/002/SRR7658632
SRR7658635	SAMN09781726	SRX4520251	PRJNA485056	ftp.sra.ebi.ac.uk/vol1/srr/SRR765/005/SRR7658635
SRR7658637	SAMN09781728	SRX4520249	PRJNA485056	ftp.sra.ebi.ac.uk/vol1/srr/SRR765/007/SRR7658637
SRR7658642	SAMN09781783	SRX4520244	PRJNA485056	ftp.sra.ebi.ac.uk/vol1/srr/SRR765/002/SRR7658642
SRR7658647	SAMN09781784	SRX4520239	PRJNA485056	ftp.sra.ebi.ac.uk/vol1/srr/SRR765/007/SRR7658647
SRR7658649	SAMN09781759	SRX4520237	PRJNA485056	ftp.sra.ebi.ac.uk/vol1/srr/SRR765/009/SRR7658649
SRR7658650	SAMN09781758	SRX4520236	PRJNA485056	ftp.sra.ebi.ac.uk/vol1/srr/SRR765/000/SRR7658650
SRR7658656	SAMN09781750	SRX4520230	PRJNA485056	ftp.sra.ebi.ac.uk/vol1/srr/SRR765/006/SRR7658656
SRR7658658	SAMN09781752	SRX4520228	PRJNA485056	ftp.sra.ebi.ac.uk/vol1/srr/SRR765/008/SRR7658658
SRR7658661	SAMN09781771	SRX4520225	PRJNA485056	ftp.sra.ebi.ac.uk/vol1/srr/SRR765/001/SRR7658661
SRR7658662	SAMN09781770	SRX4520224	PRJNA485056	ftp.sra.ebi.ac.uk/vol1/srr/SRR765/002/SRR7658662
SRR7658669	SAMN09781779	SRX4520217	PRJNA485056	ftp.sra.ebi.ac.uk/vol1/srr/SRR765/009/SRR7658669
SRR7658670	SAMN09781778	SRX4520216	PRJNA485056	ftp.sra.ebi.ac.uk/vol1/srr/SRR765/000/SRR7658670
SRR7658671	SAMN09781748	SRX4520215	PRJNA485056	ftp.sra.ebi.ac.uk/vol1/srr/SRR765/001/SRR7658671
SRR7658672	SAMN09781749	SRX4520214	PRJNA485056	ftp.sra.ebi.ac.uk/vol1/srr/SRR765/002/SRR7658672
SRR7658679	SAMN09781740	SRX4520207	PRJNA485056	ftp.sra.ebi.ac.uk/vol1/srr/SRR765/009/SRR7658679
SRR7658682	SAMN09781698	SRX4520204	PRJNA485056	ftp.sra.ebi.ac.uk/vol1/srr/SRR765/002/SRR7658682
SRR7658683	SAMN09781693	SRX4520203	PRJNA485056	ftp.sra.ebi.ac.uk/vol1/srr/SRR765/003/SRR7658683
