## Supplement for "Inference of the demographic histories and selective effects of human gut commensal microbiota over the course of human history": Supplemental_Table_3.csv

Species	One epoch, log likelihood	One epoch, AIC	One epoch, theta	One epoch, Ancestral effective population size	Two epoch, log likelihood	Two epoch, AIC	Two epoch, nu	Two epoch, tau	Two epoch, time in years	Two epoch, theta	Two epoch, Ancestral effective population size	Two epoch, Current effective population size	Three epoch, log likelihood	Three epoch, AIC	Three epoch, nu (bottleneck)	Three epoch, nu (contemporary)	Three epoch, tau (bottleneck)	Three epoch, tau (contemporary)	Three epoch, time in years	Three epoch, theta	Three epoch, Ancestral effective population size	Three epoch, Current effective population size
Bacteroidales_bacterium_58650	-102.359813274329	206.719626548658	4443.88337141541	7336253.19154442	-40.8895457192671	85.7790914385341	0.62746616	0.136058	6151.75717355699	4998.34594820945	8251596.26169832	5177597.4201982	-40.4479350145452	88.8958700290905	0.41052325	0.95329267	0.04484037	0.01444436	2650.02382786915	4941.49252161931	8157738.90825041	7776712.70500892
Alistipes_putredinis_61533	-695.563291056232	1393.12658211246	2821.68794468808	6718851.35274265	-33.2459764616502	70.4919529233005	5.03047242	1.47214213	22043.0543599687	1147.62195652698	2732655.58991528	13746548.5784276	-70.9748522997271	149.949704599454	3.357	0.7725	0.8615	0.001956	17905.4102823673	1589.35489469165	3784486.26974859	2923515.64338079
Alistipes_finegoldii_56071	-252.11421514039	506.22843028078	5695.30252459487	8875505.04410292	-40.6435841785624	85.2871683571248	0.2278674	0.401076	57906.126597728	16907.696058673	26348792.0097073	6004030.72839278	-40.8300508454058	89.6601016908116	0.83986998	0.38082138	0.00766527	0.40109844	35655.903405757	10215.1724802608	15919227.2023136	6062382.07171862
Alistipes_onderdonkii_55464	-674.451539335421	1350.90307867084	6610.26024399938	10309888.2603079	-35.7530577321722	75.5061154643445	0.1702887	0.2238585	35823.7229364759	18725.1194278551	29205187.3657103	4973313.38976322	-34.5108416923122	77.0216833846243	0.0085012	0.03447249	0.02207319	0.00976073	28324.9656086503	104113.426282864	162383590.320598	5597766.6934909
Alistipes_shahii_62199	-53.9420982114962	109.884196422992	3912.51108515131	6401424.77944427	-34.1614271174508	72.3228542349016	2142.914	0.01883415	633.836577679331	3753.81682258951	6141778.38800678	13161302892.5572	-34.2579611098508	76.5159222197017	16.8106896	16.9739153	0.00987595477	0.0106851389	691.918622911259	3753.62265240293	6141460.69795638	104244633.705391
Odoribacter_splanchnicus_62174	-31.6791032221356	65.3582064442712	2559.5489031351	4125426.57197411	-30.953642541936	65.907285083872	0.88191563	1.19597271	29811.5779500524	2822.41670008295	4549111.30529438	4011932.36274881	-30.8070228999761	69.6140457999522	0.74771145	1.16721839	0.07135565	0.04700593	2733.22147710787	2614.69784933793	4214314.47241737	4919025.3534487
Parabacteroides_distasonis_56985	-56.1669797309914	114.333959461983	10255.7253799867	16086588.7274206	-42.2900302296966	88.5800604593933	0.87930973	0.29828882	27613.9872040306	10771.0349813577	16894876.1295699	14855828.9678756	-40.8956840170722	89.7913680341444	0.42029526	1.05936946	0.02598408	0.0730162	108960.684995801	10691.2408587822	200861300.712822	212786327.67104
Parabacteroides_merdae_56972	-77.2120544219661	156.424108843932	5789.63446729546	8940201.10146688	-35.4174530795408	74.8349061590816	0.1503162	0.501013	140031.273218597	33032.6007830135	51008072.3701658	7667339.60800832	-35.4176762811621	78.8353525623243	0.00385987	0.00520178	0.01666938	0.01269386	237221.506982091	954809.676274211	1474391961.6579	7669462.61831282
Prevotella_copri_61740	-1600.84762789171	3203.69525578342	12337.8481391641	29848804.5311424	-177.216643243471	358.433286486941	3.3056753	0.3307203	38941.0186859449	8882.22565548051	21488659.4810931	71034530.8767601	-177.597561853763	363.195123707526	0.488309419	3.29660024	0.00152682627	0.346767307	40658.4842832254	8806.03429527704	21304330.6587552	70231861.5626918
Bacteroides_fragilis_54507	-549.342022036418	1100.68404407284	6646.75190684253	8250341.63776733	-33.7022491801199	71.4044983602398	3.6028002	0.1824545	6604.9720308783	5322.51395534892	6606619.16058683	23802328.8330861	-33.887071050066	75.7741421001319	0.89310154	3.81869648	0.01172636	0.17256823	6711.03923134139	5353.99049737653	6645689.70646292	25377871.8892422
Bacteroides_cellulosilyticus_58046	-431.101825622122	864.203651244245	9927.05203632683	14711436.7712354	-35.0611385562397	74.1222771124794	2.390996	1.474717	67126.614512815	5605.49714050988	8307090.20685917	19862219.4562394	-35.0757365654163	78.1514731308325	0.00749038	0.02041071	0.05956756	0.01383163	390519.793297012	655209.010342913	970989765.373497	19818590.5140065
Bacteroides_stercoris_56735	-202.978072946286	407.956145892573	9562.47776083859	17624259.6795489	-54.6027756931044	113.205551386209	9.386655	13.433563	167551.15419215	1235.03319665049	2276245.3743707	21366330.0245636	-55.2660136158993	118.532027231799	0.00740346	0.01881772	0.04749029	0.01647462	399180.891221563	617945.78467804	1138913705.15389	21431759.2077485
Bacteroides_uniformis_57318	-64.4068334255226	130.813666851045	2701.67735533633	5292444.38323712	-30.6581314748607	65.3162629497215	5.481917	7.930886	49814.9976457435	585.16515270235	1146307.8740948	6283964.62223413	-30.8045945558054	69.6091891116107	1.50492676	1.10787656	0.63264766	0.00578802	15122.9805414713	2206.78636390609	4322978.86111019	4789326.94959948
Bacteroides_thetaiotaomicron_56941	-110.277679533117	222.555359066235	11720.1915179482	14997243.2112994	-58.6605472899591	121.321094579918	0.270237	0.7799221	211022.324925079	38588.981801698	49378744.7474907	13343963.8443277	-58.7001618730992	125.400323746198	0.01330857	0.00489069	0.00572544	0.03336812	586473.507497749	2139583.89791787	2737827281.99579	13389864.509784
Bacteroides_xylanisolvens_57185	-64.3408771344939	130.681754268988	5445.73015786224	12378856.1339754	-33.3339314110508	70.6678628221016	0.7597557	0.1988618	14677.4375220512	5925.66840593314	13469818.4758176	10233771.3649677	-33.3530875400866	74.7061750801731	0.38426622	0.76413752	0.0110685	0.11719635	9394.61461494643	5880.43945071297	13367007.1514349	10214231.6945197
Bacteroides_caccae_53434	-59.9037762865669	121.807552573134	4315.78407856695	5631636.13552168	-32.4546770336642	68.9093540673284	1.75093668	0.06852797	2000.37590569309	4082.55212434239	5327293.40718817	9327753.43176795	-32.4600712271717	72.9201424543435	3.81960113	1.72625678	0.01162716	0.04838888	1752.89143103693	4084.8458494145	5330286.47282025	9201443.16304825
Bacteroides_vulgatus_57955	-39.4047001705239	80.8094003410479	2871.30175648627	5676633.58299488	-32.9319038933054	69.8638077866108	2602.978	0.01218201	368.663829441586	2793.58841832596	5522992.41858195	14376227759.7356	-32.9463056609638	73.8926113219277	16.7731718	23.6408409	0.00429542044	0.00891774682	399.951771022885	2794.16169667666	5524125.80385942	130594979.240625
Barnesiella_intestinihominis_62208	-149.823132074009	301.646264148018	9869.80793834421	17230436.4616709	-43.8102571235468	91.6205142470935	0.49893253	0.04232512	4315.68859283745	10659.263381792	18608645.8394645	9284458.74855798	-43.4506629521875	94.901325904375	0.39473449	1.00083578	0.02939562	0.009063	3932.78091705556	10690.0896941246	18662461.5590117	18678059.2711335
Akkermansia_muciniphila_55290	-425.882761073775	853.765522147551	8193.62521319286	14419149.5578691	-35.3525997222023	74.7051994444046	0.4291101	0.1593162	16537.4057023735	10764.8196692061	18943940.0430287	8129036.00625806	-35.7683095213815	79.536619042763	0.36382089	0.6842295	0.10121016	0.00814898	11091.4465570399	10517.981967772	18509554.8178212	12664783.4382204
Dialister_invisus_61905	-81.4207963527397	164.841592705479	7303.88815243527	22572359.2173874	-38.8046115199504	81.6092230399008	1440.642	0.02057205	2433.16897340583	6984.49046042864	21585274.0804424	31096652421.7966	-38.9843037422688	85.9686074845376	1.52479056	36.1811621	0.00652143522	0.0191943765	3041.51147698877	6984.40238559958	21585001.8888866	780970452.270611
Phascolarctobacterium_sp_59817	-365.064662804971	732.129325609942	4077.79570153613	10168064.4878493	-35.0027589116262	74.0055178232524	2.904182	0.263328	11311.404419298	3143.90583716321	7839391.58206455	22767019.9235834	-34.8462274781609	77.6924549563219	3.25385385	0.87183542	0.24961464	0.0061387	11011.9453081544	3151.32193412744	7857883.76698496	6850781.39430052
Eubacterium_eligens_61678	-36.2049637770638	74.4099275541275	5047.13011777227	16526060.0039065	-33.5826514470564	71.1653028941128	2.562912	6.693643	245535.521305626	2044.51277546991	6694446.15410124	17157276.3816999	-33.755485867629	75.510971735258	0.00966454	0.01542781	0.0535918	0.01122573	399732.422362206	343728.02505141	1125485143.92793	17363770.9583427
Eubacterium_rectale_56927	-262.440354947445	526.880709894889	10638.3795426637	27110176.8601569	-35.3722044751157	74.7444089502314	1.6264469	0.5756775	68153.8797922539	8478.46685515274	21605991.3095202	35140997.5867961	-36.695123737617	81.390247475234	0.0007802	0.00337832	0.356286	0.00390954	19754172.8757556	3927593.36369058	10008831730.1913	33813036.4107399
Oscillibacter_sp_60799	-145.950989087784	293.901978175569	5803.92130505224	14003868.1530682	-40.5409968750828	85.0819937501656	1020.88292	0.038206203	2704.06897517602	5353.28367098937	12916556.716448	13186292137.033	-41.4569952692982	90.9139905385964	9.18563848	12.3991244	0.00510210545	0.0379609627	3045.14905334789	5348.59799185861	12905250.9751558	160013812.254179
Ruminococcus_bromii_62047	-693.744847711117	1389.48969542223	7799.83402844516	22486109.1366498	-34.1516366778969	72.3032733557939	2.5349463	0.7217352	57519.7832834086	5045.1405583954	14544614.7689929	36869817.393584	-34.3560610132736	76.7121220265471	2.55840533	2.39369871	0.67665895	0.00380789	54784.2831679899	5096.62796908031	14693047.6114871	35170729.1135852
Ruminococcus_bicirculans_59300	-1507.70338165817	3017.40676331633	13714.7646577706	31110014.2333432	-35.9992888819888	75.9985777639777	26.88557317	21.45612532	211328.453491526	792.424138450837	1797502.67986426	48326889.8227617	-37.1154776062504	82.2309552125007	5.19732759	4.53449009	3.20824465	0.00472259007	164580.962325392	4121.20595342742	9348375.93418152	42390118.0311406
Faecalibacterium_prausnitzii_57453	-48.884026245998	99.7680524919961	12906.4401493025	27659918.4881523	-36.5460895818796	77.0921791637593	0.72112499	0.02686827	4156.5587028754	13173.8483315164	28233003.5865637	20359524.4290307	-36.5386701553944	81.0773403107887	0.45914113	0.81719497	0.00664349	0.01077599	2694.35918223759	13171.6065315857	28228199.1631415	23067942.3682774
