## Supplement for "Inference of the demographic histories and selective effects of human gut commensal microbiota over the course of human history": Supplemental_Table_4.csv

Species	Nu, MLE	Time in years, MLE	Low estimate of Nu	High estimate of Nu	Low estimate of time in years	High estimate of time in years
Bacteroidales bacterium	0.630815129050602	6354.59221931965	0.0142815906698795	0.710884419749398	1831.44481636859	24545.5111224924
Alistipes putredinis	5.01047174652289	22065.1859406514	4.3304488483012	8.21057950286024	14666.1558868113	54127.6495072918
Alistipes finegoldii	0.227867376	50264.9894757069	0.011362485	0.500503164	8238.70650139072	67457.5598030695
Alistipes onderdonkii	0.170288699	32391.5475604979	0.009787707	0.290664442	6650.20583597343	39255.9053537045
Alistipes shahii	3855.43792313253	624.341756656263	21.42914	4264.39886	371.061678426972	968.802663048098
Odoribacter splanchnicus	0.312694144495181	44136.6996437221	0.0088191563	2	298.115779500524	118948.196020709
Parabacteroides distasonis	0.880445918160643	26317.5714995522	0.0087930973	0.928426807382329	3807.18144865209	110179.808944082
Parabacteroides merdae	0.150316198325301	216759.688626443	0.006184993	0.790899333104418	11127.5474292204	272004.144470472
Prevotella copri	3.30567528777952	37697.4087157962	3.04385533218916	3.67222322560602	32722.9568383419	46402.6995013412
Bacteroides fragilis	3.60280020953614	6499.50281573584	2.9179525518012	5.17224275851205	5022.95738868483	8608.85342580871
Bacteroides cellulosilyticus	2.39099577172289	75309.6140190342	1.86901583242651	4.6653369358	26211.7446466276	213397.371628928
Bacteroides stercoris	18.0823164813253	344475.752472238	1.66132484277108	18.67944345	12388.0190709939	376613.275059455
Bacteroides uniformis	10.2987387687952	77733.4029528259	1.31896243963855	10.90901483	1294.3896978633	127100.265679989
Bacteroides thetaiotaomicron	0.270236963759036	230337.641193741	0.0219839354096386	0.806783831481928	33321.3569684427	296009.735935507
Bacteroides xylanisolvens	0.759755728216868	16083.6409431521	0.0076075892	0.831769911739759	1787.20207456034	58504.2218483179
Bacteroides caccae	1.75093667977831	1878.44937789526	1.24967707756145	3.5841146536	659.184319139907	7608.99515404542
Bacteroides vulgatus	2602.97763894217	368.663730412148	15.0670998	2998.3528602	117.406629357414	715.637822344875
Barnesiella intestinihominis	0.501738971209237	4457.98499182217	0.0130014163630522	0.653968701407229	43.1568859283745	11287.1722181266
Akkermansia muciniphila	0.429110089098795	18478.8814617452	0.0123433780433735	0.469183811315663	5997.95349176908	39835.1359881487
Dialister invisus	1440.64152101325	2433.16856516544	10.6410293	2117.5648307	1733.82174065811	3521.04140328796
Phascolarctobacterium species	2.90418200076386	11492.0234148241	2.51314729479277	3.54823916353976	8421.49344504567	15465.6504345375
Eubacterium eligens	4.69259923662651	410616.250710344	0.02562912	5.10019488	2455.35521305626	979686.730009446
Eubacterium rectale	1.62644686723373	76723.239287629	1.53627304596145	2.59259495229398	38161.1116518501	267391.537042313
Oscillibacter species	1020.88292	2704.06897517602	5.93661335	1181.386057	2236.57250033055	3894.06009213351
Ruminococcus bromii	2.53494632583373	53786.2831964991	2.39328124750602	2.91946582415181	41652.4166493578	103255.123734845
Ruminococcus bicirculans	26.88557317	198193.794898615	3.744367782	30.9693153	18061.3342000702	252608.809125525
Faecalibacterium prausnitzii	0.719493172626506	3363.47394796131	0.0232175852421687	0.919572364403614	41.565587028754	16584.6692244729
