## Supplement for "Inference of the demographic histories and selective effects of human gut commensal microbiota over the course of human history": Supplemental_Table_5.csv

Species	Ancestral effective population size	Gamma DFE, Log likelihood	Gamma DFE, AIC	Gamma DFE, Shape	Gamma DFE, Scale	Neu-Gamma DFE, Log likelihood	Neu-Gamma DFE, AIC	Neu-Gamma DFE, Proportion of Neutral Mutations	Neu-Gamma DFE, Shape	Neu-Gamma DFE, Scale
Bacteroidales_bacterium_58650	8251596.26169832	-35.1081863475356	74.2163726950712	4.88760429	1.31595043e-08	-38.2577065211897	82.5154130423794	0.09664575	0.23589715	0.00032158
Alistipes_putredinis_61533	2732655.58991528	-33.8474066288801	71.6948132577602	0.0110127343	902.596039	-33.0614589948779	72.1229179897557	0.295189408	74.314188	3.037248e-07
Alistipes_finegoldii_56071	26348792.0097073	-34.0512491968298	72.1024983936595	0.05934505	50.36812288	-32.9637526991332	71.9275053982665	0.244883531	555.882922	1.72593946e-08
Alistipes_onderdonkii_55464	29205187.3657103	-35.9642933475548	75.9285866951095	0.0191601071	55.5569353	-38.2118661017435	82.4237322034869	0.244519977	9.41607169	6.16556265e-05
Alistipes_shahii_62199	6141778.38800678	-30.2933706091899	64.5867412183798	0.122631017	182.707487	-30.3400534434365	66.6801068868731	0.236206015	0.619344763	1.75556358e-05
Odoribacter_splanchnicus_62174	4549111.30529438	-29.3537979947964	62.7075959895928	0.102341854	225.691863	-29.4041933045805	64.8083866091611	0.292788128	0.684785622	2.70761302e-05
Parabacteroides_distasonis_56985	16894876.1295699	-32.6203297855295	69.240659571059	0.21131163	0.11252811	-33.022521719718	72.0450434394361	0.135968209	0.763921598	5.04449216e-06
Parabacteroides_merdae_56972	51008072.3701658	-32.9576426105632	69.9152852211264	0.19176352	0.0008725	-33.1666755307392	72.3333510614784	0.093496441	0.335108319	6.85682976e-05
Prevotella_copri_61740	21488659.4810931	-146.790037198994	297.580074397989	0.12761562	52.19161647	-113.674893192891	233.349786385782	0.178626311	51.0251805	2.31799184e-08
Bacteroides_fragilis_54507	6606619.16058683	-31.6156684390251	67.2313368780501	0.32957812	0.00104697	-32.1369246261013	70.2738492522026	0.133716923	0.773405642	2.78496147e-06
Bacteroides_cellulosilyticus_58046	8307090.20685917	-31.822272003199	67.6445440063981	0.422646093	1.31995146e-06	-34.115820066593	74.2316401331859	0.00786175103	0.342821261	2.43827771e-05
Bacteroides_stercoris_56735	2276245.3743707	-34.2302485823657	72.4604971647314	0.402402724	7.26870218e-07	-37.3070833867596	80.6141667735192	0.0186444025	0.315306739	3.06562707e-05
Bacteroides_uniformis_57318	1146307.8740948	-28.3437719011803	60.6875438023606	0.155329083	629.770964	-28.3079456150872	62.6158912301744	0.201712737	0.693471443	2.56632498e-05
Bacteroides_thetaiotaomicron_56941	49378744.7474907	-39.2492130618521	82.4984261237041	0.1133878	23.31606636	-36.4966837107313	78.9933674214626	0.16654488	2.39123923	1.2453692e-06
Bacteroides_xylanisolvens_57185	13469818.4758176	-29.5340165335951	63.0680330671903	0.2202893	0.00392655	-29.5561210953094	65.1122421906189	0.0679220373	0.364852748	7.99781599e-05
Bacteroides_caccae_53434	5327293.40718817	-30.6719188398665	65.343837679733	0.337145078	2.26022166e-05	-30.7199081113231	67.4398162226462	0.0344487687	0.397494924	9.28609818e-06
Bacteroides_vulgatus_57955	5522992.41858195	-29.5879480567163	63.1758961134326	0.20552859	0.00936766	-29.5123200037527	65.0246400075055	0.110691478	0.336545608	4.84010332e-05
Barnesiella_intestinihominis_62208	18608645.8394645	-42.3473767616256	88.6947535232512	0.464383866	3.49451642e-07	-46.4659077695392	98.9318155390783	0.00364931871	0.274550753	1.97757561e-05
Akkermansia_muciniphila_55290	18943940.0430287	-32.5225178303972	69.0450356607944	0.200564882	1.11480868e-06	-34.2932118560029	74.5864237120059	0.07601488	0.17084423	0.00348266
Dialister_invisus_61905	21585274.0804424	-32.7102201225603	69.4204402451205	0.17424906	0.21317189	-32.7842206904807	71.5684413809613	0.171192174	0.549397977	5.95833392e-06
Phascolarctobacterium_sp_59817	7839391.58206455	-29.8941061706385	63.7882123412769	0.360263705	2.16783132e-05	-29.8777920145408	65.7555840290815	0.0295090929	0.4161427	1.28193544e-05
Eubacterium_eligens_61678	6694446.15410124	-30.7503686643715	65.5007373287431	0.1510102	106.21025233	-31.0236522475676	68.0473044951352	0.131899201	0.51134044	3.47484513e-05
Eubacterium_rectale_56927	21605991.3095202	-32.256971810184	68.5139436203681	0.14832682	49.7514967	-31.9663995931637	69.9327991863274	0.153584044	0.791232303	5.07053005e-06
Oscillibacter_sp_60799	12916556.716448	-33.5455777728587	71.0911555457174	0.09796913	92.33821194	-31.6404326378342	69.2808652756685	0.22433906	1.95540784	2.71699903e-06
Ruminococcus_bromii_62047	14544614.7689929	-31.2276926383327	66.4553852766653	0.15199796	0.24915094	-31.1891916483498	68.3783832966997	0.120374565	0.338964664	7.99047901e-05
Ruminococcus_bicirculans_59300	1797502.67986426	-36.0787167945455	76.1574335890909	0.193566809	225.038926	-33.374592103678	72.7491842073559	0.141651783	0.704179361	5.08890005e-06
Faecalibacterium_prausnitzii_57453	28233003.5865637	-31.5427482460036	67.0854964920072	0.225156829	7.6800056e-05	-32.3601893840917	70.7203787681833	0.03363086	0.27168323	0.00083578
