## Supplement for "Inference of the demographic histories and selective effects of human gut commensal microbiota over the course of human history": Supplemental_Table_6.csv

Species	One epoch, log likelihood (Accessory)	One epoch, AIC (Accessory)	One epoch, theta (Accessory)	One epoch, Ancestral effective population size (Accessory)	Two epoch, log likelihood (Accessory)	Two epoch, AIC (Accessory)	Two epoch, nu (Accessory)	Two epoch, tau (Accessory)	Two epoch, time in years (Accessory)	Two epoch, theta (Accessory)	Two epoch, Ancestral effective population size (Accessory)	Two epoch, Current effective population size (Accessory)	Three epoch, log likelihood (Accessory)	Three epoch, AIC (Accessory)	Three epoch, nu at end of epoch one (Accessory)	Three epoch, nu at end of epoch two (Accessory)	Three epoch, tau at end of epoch one (Accessory)	Three epoch, tau at end of epoch two (Accessory)	Three epoch, time in years (Accessory)	Three epoch, theta (Accessory)	Three epoch, Ancestral effective population size (Accessory)	Three epoch, Current effective population size (Accessory)	One epoch, Ancestral effective population size (Core)	Two epoch, Ancestral effective population size (Core)	Three epoch, Ancestral effective population size (Core)
Parabacteroides_distasonis_56985	-38.8311260388061	79.6622520776123	841.235123506093	841.234836825234	-27.4434288417841	58.8868576835682	0.62780136	0.132541	6764.11900995138	943.981739904626	9313734.76370426	0	-27.5443977287041	63.0887954574082	0.31911808	0.5519995	0.003109	0.05909853	3102.88552658745	922.625369646259	9103023.51824946	5024864.43056194	16086588.7274206	16894876.1295699	200861300.712822
Bacteroides_uniformis_57318	-36.5344385950031	75.0688771900061	831.277619713869	831.277336426385	-26.874922483389	57.7498449667779	0.45802074	0.03636818	1397.91940685862	899.544084534554	7014931.50747984	0	-26.8773084382055	61.7546168764111	0.77816908	0.48650412	0.00716471	0.04064893	1841.71584662063	901.431444267724	7029649.74028887	3419953.56080746	5292444.38323712	1146307.8740948	4322978.86111019
Bacteroides_thetaiotaomicron_56941	-43.94567467206	89.89134934412	1432.63901058942	1432.6385223666	-34.9082442663159	73.8164885326319	0.02270004	0.00051114	20.388427428165	1499.76726491732	7279586.81699751	0	-34.9822980032151	77.9645960064302	0.0238249053	37.9039562	0.00059368256	0.000318836521	36.5393834822168	1505.56416760955	7307723.8869316	276991646.131949	14997243.2112994	49378744.7474907	2737827281.99579
Bacteroides_vulgatus_57955	-32.046780363646	66.0935607272919	593.596143548532	593.595941259485	-27.4971424609594	58.9942849219187	2.01062554	2.26927451	41788.1999868768	340.646702782306	3360698.08390216	0	-27.5018478504317	63.0036957008634	0.00242701	0.00559931	0.01856696	0.00640048	163642.039039558	121243.489563308	1196144743.90323	6697585.2259848	5676633.58299488	5522992.41858195	5524125.80385942
Barnesiella_intestinihominis_62208	-31.2290816732143	64.4581633464286	434.99747658036	434.997328339462	-24.6811847430694	53.3623694861388	0.62943934	0.16358388	6951.62665482052	496.772508881884	7755482.16917672	0	-24.6812282800347	57.3624565600694	0.73326799	0.62802295	0.01067518	0.15477494	7027.14255651823	496.504623223734	7751300.0085136	4867994.29768174	17230436.4616709	18608645.8394645	18662461.5590117
Eubacterium_rectale_56927	-50.0227087508044	102.045417501609	1686.75930067917	1686.75872585581	-29.4965265146764	62.9930530293527	0.49460572	0.04590381	4119.35281392342	1834.0886466041	16377330.9566466	0	-29.5038148841991	67.0076297683981	0.69774676	0.45450518	0.0111697	0.0335716	4008.80533169671	1831.24492631346	16351938.2099905	7432040.61948062	27110176.8601569	21605991.3095202	10008831730.1913
Faecalibacterium_prausnitzii_57453	-127.235982968212	256.471965936424	920.823849882184	920.823536078629	-27.9636706822236	59.9273413644471	0.00416683	0.00061239	62.8291801339608	1188.80488790443	18723893.8820814	0	-28.2761708526394	64.5523417052789	0.04513877	0.05480909	0.00410616	0.0039278	830.699836494493	1198.0963349813	18870235.8687677	1034260.45605252	27659918.4881523	28233003.5865637	28228199.1631415
