## Supplement for "Inference of the demographic histories and selective effects of human gut commensal microbiota over the course of human history": Supplemental_Table_7.csv

Species	Ancestral effective population size	Gamma DFE, Log likelihood	Gamma DFE, AIC	Gamma DFE, Shape	Gamma DFE, Scale	Neu-Gamma DFE, Log likelihood	Neu-Gamma DFE, AIC	Neu-Gamma DFE, Proportion of Neutral Mutations	Neu-Gamma DFE, Shape	Neu-Gamma DFE, Scale
Parabacteroides_distasonis_56985	9313734.76370426	-26.886355582674	57.772711165348	353.862797	1.36716655e-10	-29.5969115958579	65.1938231917159	0.0577050402	0.172279871	0.000104516538
Bacteroides_uniformis_57318	7014931.50747984	-26.3116103405738	56.6232206811476	0.15805363	0.02014105	-26.2476835303498	58.4953670606997	0.306428743	0.641412822	6.06415517e-06
Bacteroides_thetaiotaomicron_56941	7279586.81699751	-27.9361703960147	59.8723407920295	0.233192268	7.61016682e-07	-28.3118615349543	62.6237230699087	0.185939598	0.258085519	0.000166724661
Bacteroides_vulgatus_57955	3360698.08390216	-25.2959523132099	54.5919046264199	0.0240433716	7.45512718e-16	-25.2961135340314	56.5922270680629	0.44144712	3.4067335	0.06312537
Barnesiella_intestinihominis_62208	7755482.16917672	-24.3446336551489	52.6892673102978	262.956043	1.83166072e-10	-25.1980428432694	56.3960856865388	0.01737498	0.11972955	0.00054988
Eubacterium_rectale_56927	16377330.9566466	-28.0465115544139	60.0930231088278	0.28522606	8.88176192e-07	-28.4369438495843	62.8738876991686	0.0171512469	0.218335161	2.26933759e-05
Faecalibacterium_prausnitzii_57453	18723893.8820814	-25.3764642459282	54.7529284918564	0.352768701	0.000114121352	-25.3388847762409	56.6777695524818	0.201728872	8.90129153	4.7855577e-08
