## Supplement for "Inference of the demographic histories and selective effects of human gut commensal microbiota over the course of human history": Supplemental_Table_8.csv

Species	LRT Statistic, 2N_Anc*s	LRT Statistic, s
Parabacteroides distasonis	26.3696719076056	1.66421402400908
Bacteroides uniformis	0.236357290698948	1.16216811917968
Bacteroides thetaiotaomicron	27.6102853632433	2.04142524225585
Bacteroides vulgatus	52.4743445922941	31.2175279347476
Barnesiella intestinihominis	20.2735542541627	5.06717248072164e-06
Eubacterium rectale	0.0179933250733484	7.94360742382878
Faecalibacterium prausnitzii	10.895376209156	6.75144355735301
